# General Purpose AI for Public Data Analysis and Experimental Hypothesis Generation

**DOI:** 10.64898/2026.10.16.759709

**Authors:** Gyuhyung Jin, Xiaoping Bao

## Abstract

Public molecular datasets can support biological questions beyond those addressed in the original studies. We examined how general-purpose AI could help generate and investigate such questions through four complementary investigations. Interactive single-cell analysis identified Apelin signaling as a candidate for promoting mesendoderm differentiation of human pluripotent stem cells, although subsequent experiments did not establish an effect under the tested conditions. Autonomous analyses then searched public single-cell data for tumor antigens that could be targeted by engineered immune cells. Three multiple-myeloma runs shared 50 candidates and repeatedly recovered BCMA and CD38, whereas three pancreatic ductal adenocarcinoma runs produced different exploratory results and nominated no target meeting their selection criteria. To examine whether published datasets could yield additional biological insights, we conducted two separate AI analyses of anonymized lung single-cell data without providing the original publication. One analysis was performed without information about the tissue type or disease status, while the other was provided with this information. Without tissue or disease information, the AI identified lung cell populations and inferred disease-associated tissue remodeling. The analyses also generated additional biological questions, eight of which showed statistical support in an independent patient dataset, including coordinated antioxidant-related expression across epithelial cell types and increased fibroblast CRYM expression. Finally, a broader public-data analysis integrated RNA expression, proteomics, CRISPR-based functional screening, and normal-tissue expression to prioritize 213 potential therapeutic targets for pancreatic cancer. Combining these measurements helped distinguish candidates with similar RNA evidence and assess their functional relevance and expression in normal tissues, although therapeutic selectivity remains to be established. Together, these investigations show how general-purpose AI can extend an experimental biologist’s use of public data, generate testable hypotheses and identify biological relationships for further study. They also show why completing an analysis and obtaining a reproducible expression pattern are distinct from establishing an experimental or therapeutic effect.
