## Supplementary Tables for "General Purpose AI for Public Data Analysis and Experimental Hypothesis Generation": Supplementary_Table_S1.xlsx

### Sheet: Contents
Supplementary Table S1
Title	Datasets and analysis populations
Table legend	Public data accessions, source publications, measurement types, analyzed conditions, donor or specimen counts, cell counts and the role of each dataset in candidate discovery, testing in another dataset or biological interpretation. Counts refer to the population used for each analysis and may describe a subset of the source study.
Reading format	Full data in this workbook.
Missing values	Empty cells and source status text are retained. They do not represent zero.
Worksheet	Contents	Data rows	Columns	Original table file
Study populations	Study populations	11	6	S1/STUDY_POPULATION_OVERVIEW.tsv
Dataset roles	Dataset roles	17	6	S1/DATASET_ROLE_ASSIGNMENTS_FROZEN.tsv
Run populations	Run populations	6	5	S1/PART2_COHORT_CELL_SUMMARY.tsv
PDAC dataset selection	PDAC dataset selection	13	15	S1/PDAC_DATASET_SELECTION_COMPARISON.tsv
Lung discovery donors	Lung discovery donors	22	6	S1/discovery_donor_design.tsv
Lung discovery counts	Lung discovery counts	2	4	S1/discovery_input_counts.tsv
Lung external counts	Lung external counts	2	3	S1/external_cohort_counts.tsv

### Sheet: Study populations
part	dataset_or_experiment	assay	sample_units	analysis_population	role
Part 1	GSE144897	H1 gastruloid single-cell RNA	3 samples: two 44 h BMP4 gastruloid pools and one post-reseeding population	3,396 input; 3,311 analyzed cells	Cell-state expression and candidate hypothesis
Part 2	PDAC runs 1, 2, 3	Public single-cell RNA	3, 4, 3 underlying tumor collections; run-specific selected populations	179,441; 279,924; 76,221 retained cells	Autonomous execution and exploratory antigen selection
Part 2	MM discovery runs 1, 2, 3	Public single-cell RNA	8, 19, 22 discovery donors	10,754; 53,729; 7,228 malignant plasma cells	Candidate recurrence and expression confirmation
Part 3	GSE135893 subset	Human lung single-cell RNA	12 IPF and 10 nonfibrotic donors; 31 libraries	89,326 supplied cells; 87,705 blind and 87,698 context-informed primary-QC cells	Discovery without source publication
Part 3	GSE227136 nonoverlapping donor subset	Human lung single-cell RNA	28 IPF and 42 control donors; 91 libraries	70 donors; eligible donor counts differ by endpoint	Targeted external tests of 13 additional questions
Part 4	GSE62452	Paired bulk microarray RNA	60 tumor–adjacent pairs	60 paired donors	RNA discovery
Part 4	GSE62165	Bulk microarray RNA	118 tumors and 13 controls	131 samples	External RNA assessment
Part 4	GSE202051 untreated subset	Single-nucleus RNA	18 untreated tumor donors	108,964 nuclei	Cell-population expression
Part 4	CPTAC PDAC	Paired bulk protein and additional molecular assays	Up to 62 tumor–adjacent pairs; assay coverage varies by gene	Related assays use overlapping patients	Protein support and molecular context
Part 4	Project Score BAGEL2 calls	CRISPR dependency	20 PDAC and 849 other-cancer donor-derived model units	17,645 genes screened	Cancer-cell dependency
Spatial companion	10x Genomics pancreatic adenocarcinoma Xenium section	Targeted spatial RNA	1 tissue section	190,965 segmented cells; 10 displayed genes	Measured XY visualization

### Sheet: Dataset roles
ACCESSION_OR_ID	ROLE	ASSAY	RATIONALE	INDEPENDENCE_REQUIREMENT	OUTCOME_INSPECTED_AT_ASSIGNMENT
GSE62452	DISCOVERY	Bulk RNA microarray	Processed matrix retrieved with tumor and adjacent normal labels; donor-paired subset available	First 90 samples reuse GSE28735 and must be counted once	NO
GSE62165	INDEPENDENT_VALIDATION	Bulk RNA microarray	External cohort with primary PDAC and control pancreatic tissues	Verify study provenance and donor identifiers; unresolved overlap cannot satisfy Tier 1	NO
GSE71729	INTERNAL_SUPPORT	Bulk RNA microarray	Primary and metastatic tumors plus nonpancreatic normals require prespecified primary-only contrast	Not counted as independent until overlap verified; mixed tissues cannot be pooled as normal pancreas	NO
CPTAC_PDAC_Cao_2021	INDEPENDENT_VALIDATION	Protein;phosphoprotein;RNA;genomics	Orthogonal donor-level protein and genomic characterization	All CPTAC assays are one cohort; remove non-PDAC histologies and audit donors vs GEO discovery	NO
GSE202051	INTERNAL_SUPPORT	snRNA	Treatment and compartment resolution	Multiple libraries from same donor aggregated; separate untreated and treated	NO
GSE199102	INTERNAL_SUPPORT	Spatial GeoMx	Spatial contextual evidence	Same Hwang study as GSE202051; not independent validation	NO
GSE154778	INTERNAL_SUPPORT	scRNA	Feasible small processed matrix for cellular localization	Donor-resolved compartment annotation required; no normal safety inference	NO
GSE155698	INDEPENDENT_VALIDATION	scRNA	Separate cellular study if annotations and matrix can be acquired	Repeated samples/libraries aggregated by patient; unresolved cross-study overlap retained	NO
DepMap_pinned_public_release	FUNCTIONAL_VALIDATION	CRISPR gene effect	Broad cancer lineage comparison and common-essentiality assessment	Pin release and model IDs before any gene outcomes; models are not patient replication	NO
Project_Score_pinned_public_release	FUNCTIONAL_VALIDATION	CRISPR gene effect	Alternative or complementary public functional source	Shared cancer models across screens do not count as independent patients	NO
HPA_25.1	NORMAL_TISSUE_REFERENCE	Bulk RNA;normal protein;cell-type RNA;localization	Complementary normal-tissue and protein annotation	Consensus normal RNA may reuse GTEx; do not double count	NO
GTEx_pinned_release	NORMAL_TISSUE_REFERENCE	Bulk normal RNA	Independent tissue distribution reference where accessible	Overlaps HPA consensus; release pinned before outcomes	NO
GSE124229	TECHNICAL_CONTEXT	ATAC	Recurrence-associated accessibility is not causal target dependence	Same study GSE124230/GSE124232/dbGaP record	NO
GSE134092	TECHNICAL_CONTEXT	Methylation;RNA	Cell-of-origin and subtype regulatory context	Subseries and reused normal cells count once	NO
GSE241896	TECHNICAL_CONTEXT	snATAC;multiome	Compartment regulatory context	Subseries are same study	NO
PXD038882	TECHNICAL_CONTEXT	Spatial proteomics	Potential spatial protein source pending donor and matrix metadata	Not assigned candidate validation without resolved specimens	NO
PXD048644	TECHNICAL_CONTEXT	Functional proteomics	Potential perturbation context pending usable processed data	Direct perturbation evidence distinct from RNA correlation	NO

### Sheet: Run populations
disease	run	cells_retained	eligible_discovery_malignant_cells	eligible_discovery_malignant_donors
PDAC	1	179441	2206	7
PDAC	2	279924	0	0
PDAC	3	76221	294	2
MM	1	See cohort-specific tables	10754	8
MM	2	See cohort-specific tables	53729	19
MM	3	See cohort-specific tables	7228	22

### Sheet: PDAC dataset selection
ACCESSION	RUN1_STATUS	RUN1_REASON	RUN1_ANALYZED	RUN1_SOURCE	RUN2_STATUS	RUN2_REASON	RUN2_ANALYZED	RUN2_SOURCE	RUN3_STATUS	RUN3_REASON	RUN3_ANALYZED	RUN3_SOURCE	ANALYZED_ACCESSION_RECURRENCE	NOTES
CRA001160	NOT_INCLUDED_REPOSITORY_VERIFICATION_BLOCKED	Primary article verified; official GSA/project endpoints HTTP 502; accession/files not fully verified	FALSE	RUN_1/DATASET_MANIFEST.csv	NOT_ACQUIRED; PROCESSED_COUNT_PROVENANCE_UNRESOLVED	Original processed matrix not located; public derivative filename/provenance and source-version discrepancies unresolved. FASTQ reprocessing was not necessary or feasible within this design.	FALSE	RUN_2/DATASET_MANIFEST.csv	NOT_DOCUMENTED_IN_MANIFEST	NOT AVAILABLE FROM THE SUPPLIED RUN OUTPUTS	FALSE	RUN_3/DATASET_MANIFEST.csv	0
GSE111672	NOT_DOCUMENTED_IN_MANIFEST	NOT AVAILABLE FROM THE SUPPLIED RUN OUTPUTS	FALSE	RUN_1/DATASET_MANIFEST.csv	Exploratory only; below confirmatory donor minimum and no independent normal donor cohort	Matrix acquisition was automatically rejected; no structural inspection performed. n=2 below frozen confirmatory minimum.	FALSE	RUN_2/DATASET_MANIFEST.csv	INCLUDED and analyzed	13 inDrop libraries across A/B/C merged at specimen level. 27000 input barcodes, not a count of confirmed cells.	TRUE	RUN_3/DATASET_MANIFEST.csv	1
GSE129455	EXCLUDED_MOUSE	Mouse-only accession; not the human arm of the cross-species paper	FALSE	RUN_1/DATASET_MANIFEST.csv	EXCLUDE_MOUSE	Human Elyada data belong to dbGaP phs001840.v1.p1; this GEO series is mouse.	FALSE	RUN_2/DATASET_MANIFEST.csv	NOT_DOCUMENTED_IN_MANIFEST	NOT AVAILABLE FROM THE SUPPLIED RUN OUTPUTS	FALSE	RUN_3/DATASET_MANIFEST.csv	0
GSE154778	INDEPENDENT_VALIDATION_1	Independent cohort processed; no cells meet fixed CNV malignancy rule, so only broad epithelial sensitivity (10 donors); no benign ductal controls	TRUE	RUN_1/DATASET_MANIFEST.csv	EXPLORATORY_HELDOUT; treatment UNKNOWN; no normal pancreas	Ten primary samples QC/annotated;8,861 retained. Treatment UNKNOWN; P01 reference/chemistry discrepancy; P02 poor quality; onlyP07 passes reference-lineage gate and no own-study normal epithelial control.	TRUE	RUN_2/DATASET_MANIFEST.csv	INCLUDED and analyzed	Primary and metastatic strata separate. MET02–06 mitochondrial rows all zero; mitochondrial QC unavailable for those libraries.	TRUE	RUN_3/DATASET_MANIFEST.csv	3
GSE155698	DISCOVERY	Discovery; 20 tissue libraries processed, 21 PBMC libraries excluded; 7 donors meet fixed malignant-cell rule; only3 adjacent controls	TRUE	RUN_1/DATASET_MANIFEST.csv	WITHIN_COHORT_TECHNICAL_SENSITIVITY; not independent of GSE229413 tumor arm	Within-Steele technical sensitivity completed; zero sensitivity-stable malignant proposals. Original and reprocessed versions are not independent cohorts.	TRUE	RUN_2/DATASET_MANIFEST.csv	INCLUDED and analyzed	Official SOFT explicitly confirms 11A/11B same patient at different cores; collapse biological unit. Primary malignant comparison eligible in only 2 donors.	TRUE	RUN_3/DATASET_MANIFEST.csv	3	Original/reprocessed Steele are one underlying tumor collection
GSE201333	NOT_DOCUMENTED_IN_MANIFEST	NOT AVAILABLE FROM THE SUPPLIED RUN OUTPUTS	FALSE	RUN_1/DATASET_MANIFEST.csv	METADATA_ONLY; ORGAN_SPECIFIC_DONOR_COVERAGE_INSUFFICIENT	["No brain organ entry in inspected metadata","Only 2 pancreas donors; 1 heart donor; 1 kidney donor; 2 liver donors","Critical cell populations may have fewer donors than organ totals","Mixed UMI and non-UMI methods require stratification","Detailed disease histories and histopathology require verification","GEO 2022 and Figshare v5 metadata equivalence not fully established"]	FALSE	RUN_2/DATASET_MANIFEST.csv	NOT_DOCUMENTED_IN_MANIFEST	NOT AVAILABLE FROM THE SUPPLIED RUN OUTPUTS	FALSE	RUN_3/DATASET_MANIFEST.csv	0
GSE202051	NOT_DOCUMENTED_IN_MANIFEST	NOT AVAILABLE FROM THE SUPPLIED RUN OUTPUTS	FALSE	RUN_1/DATASET_MANIFEST.csv	NOT_ACQUIRED; CONDITIONAL_SN_RNA_OPTION_NOT_EXECUTED	Independent treatment-aware large primary cohort; single-nucleus platform requires separate stratum. Do not count treated and untreated subsets as separate cohorts.	FALSE	RUN_2/DATASET_MANIFEST.csv	NOT_DOCUMENTED_IN_MANIFEST	NOT AVAILABLE FROM THE SUPPLIED RUN OUTPUTS	FALSE	RUN_3/DATASET_MANIFEST.csv	0
GSE205013	INDEPENDENT_VALIDATION_2	Independent untreated primary cohort; one donor meets fixed malignancy rule; broad epithelial sensitivity11 donors; no benign ductal controls	TRUE	RUN_1/DATASET_MANIFEST.csv	HELD_OUT_UNTREATED_PRIMARY; TARGET_VALIDATION_NOT_ESTIMABLE	All27 source patients acquired; QC/annotation executed only for11 untreated primary patients (118,292 supplied and108,459 retained cells). No own-study normal epithelial controls; no target validation run.	TRUE	RUN_2/DATASET_MANIFEST.csv	NOT_DOCUMENTED_IN_MANIFEST	NOT AVAILABLE FROM THE SUPPLIED RUN OUTPUTS	FALSE	RUN_3/DATASET_MANIFEST.csv	2
GSE205049	EXCLUDED_FROM_EPITHELIAL_DISCOVERY	CD45-positive enrichment cannot support independent epithelial discovery; counts not downloaded	FALSE	RUN_1/DATASET_MANIFEST.csv	NOT_DOCUMENTED_IN_MANIFEST	NOT AVAILABLE FROM THE SUPPLIED RUN OUTPUTS	FALSE	RUN_2/DATASET_MANIFEST.csv	NOT_DOCUMENTED_IN_MANIFEST	NOT AVAILABLE FROM THE SUPPLIED RUN OUTPUTS	FALSE	RUN_3/DATASET_MANIFEST.csv	0
GSE212966	NOT_DOCUMENTED_IN_MANIFEST	NOT AVAILABLE FROM THE SUPPLIED RUN OUTPUTS	FALSE	RUN_1/DATASET_MANIFEST.csv	EXPLORATORY_SPECIMEN_LEVEL; NOT_CONFIRMATORY_DISCOVERY	Donor uniqueness/pairing unresolved; 67,965 QC-retained cells; normal ductal/endocrine coverage below confirmatory gates	TRUE	RUN_2/DATASET_MANIFEST.csv	NOT_DOCUMENTED_IN_MANIFEST	NOT AVAILABLE FROM THE SUPPLIED RUN OUTPUTS	FALSE	RUN_3/DATASET_MANIFEST.csv	1
GSE229413	HOLD_UNRESOLVED_DONOR_COUNT_MISMATCH	Summary6 donors/11 runs versus sample table7 donor labels/13 runs. Thirteen normal files downloaded before discrepancy resolved; no analysis. Tumor samples duplicate Steele and never count as independent.	FALSE	RUN_1/DATASET_MANIFEST.csv	PRIMARY_DISCOVERY_DESIGN; MALIGNANT_IDENTITY_GATE_FAILED	QC, annotation and independently audited CNV completed. Zero strict malignant labels; planned patient comparison is not estimable. Required immune/pericyte normal coverage is also insufficient.	TRUE	RUN_2/DATASET_MANIFEST.csv	NOT_DOCUMENTED_IN_MANIFEST	NOT AVAILABLE FROM THE SUPPLIED RUN OUTPUTS	FALSE	RUN_3/DATASET_MANIFEST.csv	1	Original/reprocessed Steele are one underlying tumor collection
GSE81547	INDEPENDENT_ADULT_NORMAL_REFERENCE	Independent nonmalignant donors; assay and islet-enrichment caveats; three adult ductal donors with >=30 cells	TRUE	RUN_1/DATASET_MANIFEST.csv	NOT_DOCUMENTED_IN_MANIFEST	NOT AVAILABLE FROM THE SUPPLIED RUN OUTPUTS	FALSE	RUN_2/DATASET_MANIFEST.csv	NOT_DOCUMENTED_IN_MANIFEST	NOT AVAILABLE FROM THE SUPPLIED RUN OUTPUTS	FALSE	RUN_3/DATASET_MANIFEST.csv	1	Independent normal reference only
GSE84133	NOT_DOCUMENTED_IN_MANIFEST	NOT AVAILABLE FROM THE SUPPLIED RUN OUTPUTS	FALSE	RUN_1/DATASET_MANIFEST.csv	DESCRIPTIVE_NORMAL_REFERENCE_ONLY_UNDER_FROZEN_DONOR_MINIMUM	["Fewer than 5 human donors","Diabetic donor must be separated from nondiabetic stratum","Islet-enriched and 24-48 hour recovery per GEO","Cell-class donor coverage not inspected","Non-diabetic does not establish absence of all disease"]	FALSE	RUN_2/DATASET_MANIFEST.csv	NOT_DOCUMENTED_IN_MANIFEST	NOT AVAILABLE FROM THE SUPPLIED RUN OUTPUTS	FALSE	RUN_3/DATASET_MANIFEST.csv	0

### Sheet: Lung discovery donors
donor_id	group	processing_site_id	sample_source_id	flowcell_id	chemistry_id
D10	Group_A	P01	S03	F02	C01
D16	Group_A	P01	S03	F02	C01
D03	Group_A	P01	S03	F02	C01
D08	Group_A	P02	S02	F09	C01
D20	Group_A	P02	S02	F01	C01
D22	Group_A	P02	S02	F01	C01
D19	Group_A	P02	S02	F06	C01
D12	Group_A	P02	S02	F05	C01
D15	Group_A	P02	S02	F07	C01
D17	Group_A	P02	S02	F02	C01
D07	Group_B	P01	S01	F05	C01
D21	Group_B	P01	S01	F02	C01
D09	Group_B	P01	S01	F02	C01
D13	Group_B	P01	S01	F02	C01
D06	Group_B	P01	S01	F02	C01
D14	Group_B	P02	S02	F04	C02
D11	Group_B	P02	S02	F06	C01
D18	Group_B	P02	S02	F06	C01
D04	Group_B	P02	S02	F03	C01
D05	Group_B	P02	S02	F08	C01
D02	Group_B	P02	S02	F02	C01
D01	Group_B	P02	S02	F02	C01

### Sheet: Lung discovery counts
group	cells	donors	libraries
Group_A	31644	10	12
Group_B	57682	12	19

### Sheet: Lung external counts
DIAGNOSIS	donors	libraries
Control	42	43
IPF	28	48
