## Supplementary Tables for "General Purpose AI for Public Data Analysis and Experimental Hypothesis Generation": Supplementary_Table_S7.xlsx

### Sheet: Contents
Supplementary Table S7
Title	Donor-level measurements for selected lung relationships
Table legend	Gene-expression summaries for the relationship between AT2 and secretory-cell redox programs, and fibroblast CRYM RNA counts and detection percentages. Donor characteristics and technical variables included in the statistical models are also provided.
Reading format	Full data in this workbook.
Missing values	Empty cells and source status text are retained. They do not represent zero.
Worksheet	Contents	Data rows	Columns	Original table file
External redox measurements	External redox measurements	47	23	S7/external_redox_donors.tsv
External CRYM measurements	External CRYM measurements	31	23	S7/external_CRYM_donors.tsv
Discovery CRYM measurements	Discovery CRYM measurements	13	4	S7/discovery_CRYM_counts.tsv
CRYM detection summary	CRYM detection summary	2	3	S7/CRYM_detection_summary.tsv

### Sheet: External redox measurements
TARGET_ID	DONOR_ID	DIAGNOSIS	PROCESSING_SITE	SCORE_A	SCORE_B	RESIDUAL_A	RESIDUAL_B	CELLS_A	CELLS_B	STATE_CELLS	PARENT_CELLS	STATE_FRACTION	LOGIT_STATE_FRACTION	RARE_CELLS	EPITHELIAL_CELLS	CRYM_COUNTS	TOTAL_UMI	CRYM_DETECTED_CELLS	N_CELLS	DETECTION_FRACTION	SCORE	PAIRED_SCORE_DIFFERENCE
P3D-B-L04	THD14	Control	TGen	-0.167623	-0.0805963	-0.591345	-0.435053	1206	220
P3D-B-L04	THD21	Control	TGen	-0.129067	0.204734	-0.179059	-0.198964	82	151
P3D-B-L04	THD22	Control	TGen	-0.215318	-0.16954	-0.419672	-0.618417	170	426
P3D-B-L04	THD23	Control	TGen	0.632667	1.03729	0.32824	0.505649	323	80
P3D-B-L04	TILD109	IPF	TGen	-0.227644	0.0616545	-0.339261	-0.158294	676	3433
P3D-B-L04	TILD113	IPF	TGen	-0.477018	-0.0649991	-0.432036	-0.321745	380	3533
P3D-B-L04	TILD116	IPF	TGen	0.971597	1.22449	0.900114	0.656075	526	4627
P3D-B-L04	TILD126	IPF	TGen	0.334355	0.802124	0.671835	0.528976	163	2363
P3D-B-L04	TILD37	IPF	TGen	0.127662	-0.0449736	0.203383	-0.124654	92	426
P3D-B-L04	TILD51	IPF	TGen	0.29894	0.712696	0.369184	0.367031	805	12649
P3D-B-L04	TILD55	IPF	TGen	-0.0499567	0.332306	-0.0237484	0.11741	913	1400
P3D-B-L04	TILD59	IPF	TGen	-0.739543	-0.511537	-0.501007	-0.559895	80	564
P3D-B-L04	TILD84	IPF	TGen	0.180274	0.421648	0.0133731	0.241881	235	5794
P3D-B-L04	VUHD101	Control	Vanderbilt	0.108376	-0.388989	0.14683	-0.157532	283	150
P3D-B-L04	VUHD103	Control	Vanderbilt	0.190974	0.533742	0.0643212	0.576876	2915	1355
P3D-B-L04	VUHD104	Control	Vanderbilt	-0.412885	-0.149319	-0.413745	-0.150272	1103	361
P3D-B-L04	VUHD105	Control	Vanderbilt	-0.197182	-0.649751	-0.692773	-0.69182	143	109
P3D-B-L04	VUHD106	Control	Vanderbilt	-0.472261	-0.571453	-0.676659	-0.594688	5146	2890
P3D-B-L04	VUHD108	Control	Vanderbilt	0.405328	-0.33356	0.237204	-0.131305	1089	589
P3D-B-L04	VUHD109	Control	Vanderbilt	0.706175	0.38242	0.593931	0.353155	4719	8171
P3D-B-L04	VUHD111	Control	Vanderbilt	1.01226	1.25854	0.944378	1.32603	2103	1317
P3D-B-L04	VUHD112	Control	Vanderbilt	1.35505	0.819567	1.18469	0.81184	3399	4098
P3D-B-L04	VUHD113	Control	Vanderbilt	0.265916	1.22526	0.313999	1.26909	4448	346
P3D-B-L04	VUHD114	Control	Vanderbilt	0.595863	0.2211	0.397009	0.114644	7189	2473
P3D-B-L04	VUHD115	Control	Vanderbilt	0.111875	-0.212972	-0.0671853	-0.312609	5762	3848
P3D-B-L04	VUHD117	Control	Vanderbilt	0.972933	0.600784	0.979113	0.66271	2745	644
P3D-B-L04	VUHD84	Control	Vanderbilt	-0.611947	-0.174046	-0.511578	-0.192	5592	454
P3D-B-L04	VUHD92	Control	Vanderbilt	-0.0928281	-0.760613	-0.338624	-0.676755	329	105
P3D-B-L04	VUHD94	Control	Vanderbilt	-0.331323	-0.911862	-0.448758	-0.84573	1327	382
P3D-B-L04	VUHD95	Control	Vanderbilt	-0.40837	-0.285251	-0.404981	-0.201189	2243	125
P3D-B-L04	VUHD98	Control	Vanderbilt	-0.473746	-0.556337	-0.445338	-0.413654	909	164
P3D-B-L04	VUILD102	IPF	Vanderbilt	0.860966	0.671716	1.14677	0.825744	871	8329
P3D-B-L04	VUILD104	IPF	Vanderbilt	0.393535	0.718642	0.478147	0.874277	780	4540
P3D-B-L04	VUILD67	IPF	Vanderbilt	-0.683487	-0.599657	-0.325388	-0.531305	62	267
P3D-B-L04	VUILD68	IPF	Vanderbilt	-1.09484	-0.563929	-0.901277	-0.535895	60	333
P3D-B-L04	VUILD69	IPF	Vanderbilt	-1.4895	-0.805072	-0.981055	-0.855803	85	93
P3D-B-L04	VUILD73	IPF	Vanderbilt	-0.644657	-0.999434	-0.291181	-0.941974	345	449
P3D-B-L04	VUILD77	IPF	Vanderbilt	-0.0451016	-0.286479	0.314784	-0.0493139	686	3089
P3D-B-L04	VUILD79	IPF	Vanderbilt	-0.695421	-0.0249268	-0.336108	0.166295	117	119
P3D-B-L04	VUILD83	IPF	Vanderbilt	-0.231886	-0.209218	0.165226	0.119951	1098	4754
P3D-B-L04	VUILD84	IPF	Vanderbilt	-0.315504	-0.300826	0.0133741	0.0905474	301	2504
P3D-B-L04	VUILD87	IPF	Vanderbilt	-0.124831	-0.440925	0.241188	-0.0553776	1123	4555
P3D-B-L04	VUILD88	IPF	Vanderbilt	-0.30381	-0.239877	-0.114078	0.101428	1260	6751
P3D-B-L04	VUILD91	IPF	Vanderbilt	-0.155088	-0.136798	0.188274	0.0810347	68	219
P3D-B-L04	VUILD93	IPF	Vanderbilt	-0.259065	-0.37499	-0.0213801	-0.0272202	292	360
P3D-B-L04	VUILD97	IPF	Vanderbilt	-0.713159	-0.357656	-0.374504	-0.0381063	1171	866
P3D-B-L04	VUILD98	IPF	Vanderbilt	-0.286826	-0.0231239	-0.0646286	0.0289321	279	836

### Sheet: External CRYM measurements
TARGET_ID	DONOR_ID	DIAGNOSIS	PROCESSING_SITE	SCORE_A	SCORE_B	RESIDUAL_A	RESIDUAL_B	CELLS_A	CELLS_B	STATE_CELLS	PARENT_CELLS	STATE_FRACTION	LOGIT_STATE_FRACTION	RARE_CELLS	EPITHELIAL_CELLS	CRYM_COUNTS	TOTAL_UMI	CRYM_DETECTED_CELLS	N_CELLS	DETECTION_FRACTION	SCORE	PAIRED_SCORE_DIFFERENCE
P3D-C-L01	THD14	Control	TGen													1	835043	1	99	0.010101
P3D-C-L01	THD7	Control	TGen													1	462482	1	57	0.0175439
P3D-C-L01	TILD113	IPF	TGen													0	881089	0	153	0
P3D-C-L01	TILD116	IPF	TGen													4	992036	4	150	0.0266667
P3D-C-L01	TILD126	IPF	TGen													4	1327394	3	153	0.0196078
P3D-C-L01	TILD37	IPF	TGen													2	590691	2	134	0.0149254
P3D-C-L01	TILD55	IPF	TGen													5	2652250	5	297	0.016835
P3D-C-L01	TILD84	IPF	TGen													8	1321581	5	417	0.0119904
P3D-C-L01	VUHD103	Control	Vanderbilt													3	621991	3	481	0.00623701
P3D-C-L01	VUHD104	Control	Vanderbilt													0	880612	0	424	0
P3D-C-L01	VUHD106	Control	Vanderbilt													1	328191	1	348	0.00287356
P3D-C-L01	VUHD107	Control	Vanderbilt													0	131199	0	61	0
P3D-C-L01	VUHD109	Control	Vanderbilt													1	341343	1	147	0.00680272
P3D-C-L01	VUHD112	Control	Vanderbilt													1	700159	1	377	0.00265252
P3D-C-L01	VUHD113	Control	Vanderbilt													2	1143580	2	304	0.00657895
P3D-C-L01	VUHD114	Control	Vanderbilt													0	884206	0	821	0
P3D-C-L01	VUHD115	Control	Vanderbilt													19	5456885	19	2667	0.00712411
P3D-C-L01	VUHD117	Control	Vanderbilt													4	1210677	3	253	0.0118577
P3D-C-L01	VUHD84	Control	Vanderbilt													0	386256	0	281	0
P3D-C-L01	VUHD94	Control	Vanderbilt													5	1120665	4	412	0.00970874
P3D-C-L01	VUHD95	Control	Vanderbilt													1	318486	1	164	0.00609756
P3D-C-L01	VUILD102	IPF	Vanderbilt													3	905162	3	354	0.00847458
P3D-C-L01	VUILD104	IPF	Vanderbilt													31	981349	25	232	0.107759
P3D-C-L01	VUILD77	IPF	Vanderbilt													11	1059294	8	239	0.0334728
P3D-C-L01	VUILD83	IPF	Vanderbilt													22	2792669	21	693	0.030303
P3D-C-L01	VUILD84	IPF	Vanderbilt													12	1164005	10	228	0.0438596
P3D-C-L01	VUILD87	IPF	Vanderbilt													8	508178	7	193	0.0362694
P3D-C-L01	VUILD88	IPF	Vanderbilt													4	947736	4	312	0.0128205
P3D-C-L01	VUILD91	IPF	Vanderbilt													5	551742	3	69	0.0434783
P3D-C-L01	VUILD97	IPF	Vanderbilt													7	274838	4	89	0.0449438
P3D-C-L01	VUILD98	IPF	Vanderbilt													8	1097474	7	293	0.0238908

### Sheet: Discovery CRYM measurements
donor_id	CRYM_counts	detection_fraction	condition
D04	1	0.0294118	IPF
D06	3	0.0208333	IPF
D07	31	0.0215356	IPF
D08	0	0	Control
D09	2	0.0350877	IPF
D11	12	0.020202	IPF
D13	7	0.0384615	IPF
D14	1	0.0153846	IPF
D16	0	0	Control
D19	0	0	Control
D20	0	0	Control
D21	4	0.0253165	IPF
D22	0	0	Control

### Sheet: CRYM detection summary
DIAGNOSIS	donors	RNA_positive_donors
Control	15	11
IPF	16	15
